# STRmie-HD enables interruption-aware HTT repeat genotyping and somatic mosaicism profiling across sequencing platforms

**DOI:** 10.64898/2026.03.21.713334

**Authors:** Alessandro Napoli, Niccolò Liorni, Tommaso Biagini, Agnese Giovannetti, Alessia Squitieri, Luca Miele, Andrea Urbani, Viviana Caputo, Antonio Gasbarrini, Ferdinando Squitieri, Tommaso Mazza

## Abstract

Short tandem repeat expansions in exon 1 of the *HTT* gene drive Huntington’s disease (HD) pathogenesis, with disease onset and progression heavily influenced by somatic mosaicism and sequence interruptions. While sequencing technologies enable repeat sizing, many computational tools lack the resolution to capture subtle interruption motifs and allele-specific somatic variation. We present STRmie-HD, an alignment-free, *de novo* framework for interruption-aware genotyping and quantitative profiling of somatic mosaicism at single-read resolution. The tool parses individual reads to quantify uninterrupted CAG tract length, CCG repeat content, and critical interruption variants, including Loss of Interruption (LOI) and Duplication of Interruption (DOI). Validated across Illumina, PacBio SMRT, and Oxford Nanopore platforms, STRmie-HD demonstrates high concordance with reference genotypes and superior sensitivity in identifying rare interruption patterns that conventional tools often overlook. Furthermore, it implements somatic mosaicism metrics to characterize repeat dynamics, successfully distinguishing the higher somatic expansion burden in brain tissues compared to peripheral blood. STRmie-HD offers a comprehensive and extensible solution for high-resolution molecular characterization of *HTT* variation, providing a robust framework for patient stratification and genetic research in HD.

**Graphical Abstract:** Graphical Abstract:
STRmie-HD flowchart. STRmie-HD is a comprehensive analytical framework that processes sequencing reads to analyze CAG/CCG trinucleotide repeats, interruption variants, and somatic mosaicism in the *HTT* gene. The workflow begins with sequencing reads (FASTA/FASTQ) that can undergo optional custom processing eq]based on the sequencing design. These reads are then fed into a regular expression-based engine (STRmie-HD) to identify CAG and CCG motifs. The identified motifs lead to the estimation of CAG/CCG alleles, visualized as distinct peaks representing different allele sizes, interruption variant assessment, and somatic mosaicism quantification. STRmie-HD produces an HTML output that wraps this information into a report.
