## Supplementary Tables for "STRmie-HD enables interruption-aware HTT repeat genotyping and somatic mosaicism profiling across sequencing platforms": ST1.xlsx

### Sheet: Sheet1
Sample	Assembled reads (%)	Not assembled reads (%)	Discarded reads (%)
ID1732-HTT-A01-95-HD14401-A002_S1	70.172	18.876	10.952
ID1732-HTT-A02-96-HD14405-A002_S2	67.933	18.786	13.281
ID1732-HTT-A03-97-HD14407-A002_S3	72.027	14.992	12.981
ID1732-HTT-A04-98-HD17801-A002_S4	68.266	19.534	12.2
ID1732-HTT-A05-99-HD21601-A002_S5	70.657	15.754	13.589
ID1732-HTT-A06-100-HD21602-A002_S6	64.732	12.386	22.882
ID1732-HTT-A07-101-HD21603-A002_S7	68.122	11.604	20.274
ID1732-HTT-A08-102-HD69701-A002_S8	75.053	14.45	10.497
ID1732-HTT-A09-103-HD69702-A002_S9	69.976	16.98	13.044
ID1732-HTT-A10-104-HD9601-A002_S10	64.14	21.675	14.185
ID1732-HTT-A11-105-HD9602-A002_S11	59.339	27.155	13.506
ID1732-HTT-A12-106-HD9604-A002_S12	75.298	17.556	7.146
ID1732-HTT-B01-107-HD16804-A002_S13	76.11	13.455	10.435
ID1732-HTT-B02-108-HD22102-A002_S14	74.103	17.891	8.006
ID1732-HTT-B03-109-HD22106-A002_S15	68.954	18.487	12.559
ID1732-HTT-B04-110-HD22107-A002_S16	71.677	18.853	9.47
ID1732-HTT-B05-111-HD22108-A002_S17	71.427	18.822	9.75
ID1732-HTT-B06-112-HD22110-A002_S18	71.337	19.393	9.27
ID1732-HTT-B07-113-HD22111-A002_S19	68.386	18.334	13.28
ID1732-HTT-B08-114-HD22115-A002_S20	68.765	20.91	10.325
ID1732-HTT-B09-115-HD22501-A002_S21	76.948	14.865	8.187
ID1732-HTT-B10-116-HD22502-A002_S22	73.042	21.973	4.985
ID1732-HTT-B11-117-HD22503-A002_S23	63.08	25.899	11.021
ID1732-HTT-B12-118-HD22901-A002_S24	66.329	22.824	10.847
ID1732-HTT-C01-119-HD22902-A002_S25	67.983	22.509	9.508
ID1732-HTT-C02-120-HD22904-A002_S26	73.018	17.8	9.183
ID1732-HTT-C03-121-HD26901-A002_S27	69.079	20.078	10.843
ID1732-HTT-C04-122-HD26902-A002_S28	76.497	17.872	5.63
ID1732-HTT-C05-123-HD26903-A002_S29	71.567	20.818	7.616
ID1732-HTT-C06-124-HD30601-A002_S30	67.361	19.587	13.052
ID1732-HTT-C07-125-HD32501-A002_S31	75.632	13.654	10.713
ID1732-HTT-C08-126-HD32502-A002_S32	86.787	5.911	7.302
ID1732-HTT-C09-127-HD32503-A002_S33	63.46	22.043	14.497
ID1732-HTT-C10-128-HD32505-A002_S34	73.233	19.389	7.378
ID1732-HTT-C11-129-HD35001-A002_S35	69.629	24.634	5.737
ID1732-HTT-C12-130-HD35003-A002_S36	70.824	19.987	9.189
ID1732-HTT-D01-131-HD65701-A002_S37	70.516	21.858	7.626
ID1732-HTT-D02-132-HD65702-A002_S38	75.853	18.013	6.134
ID1732-HTT-D03-133-HD61101-A002_S39	77.617	15.263	7.12
ID1732-HTT-D04-134-HD61102-A002_S40	75.782	15.955	8.263
ID1732-HTT-D05-135-HD701-01-A002_S41	76.483	14.388	9.129
ID1732-HTT-D06-136-HD701-02-A002_S42	71.088	20.639	8.273
ID1732-HTT-D07-137-HD74301-A002_S43	70.159	17.058	12.783
ID1732-HTT-D08-138-HD1802-A002_S44	78.527	10.78	10.693
ID1732-HTT-D09-139-HD2110-A002_S45	67.834	19.483	12.683
ID1732-HTT-D10-140-HD2109-A002_S46	68.499	23.963	7.538
ID1732-HTT-D11-141-HD2102-A002_S47	67.729	22.299	9.971
ID1732-HTT-D12-142-HD2101-A002_S48	63.467	27.499	9.034
ID1732-HTT-E01-143-HD2401-A002_S49	63.126	24.836	12.038
ID1732-HTT-E02-144-HD2402-A002_S50	65.34	22.486	12.173
ID1732-HTT-E03-145-HD2403-A002_S51	62.144	23.155	14.701
ID1732-HTT-E04-146-HD22109-A002_S52	62.767	32.682	4.551
ID1732-HTT-E05-147-HD11106-A002_S53	58.975	27.406	13.619
ID1732-HTT-E06-148-HD22112-A002_S54	64.02	21.648	14.332
ID1732-HTT-E07-149-MIHD56-16-A002_S55	73.528	13.615	12.856
ID1732-HTT-E08-150-HD11103-A002_S56	67.776	19.55	12.674
ID1732-HTT-E09-151-HD11110-A002_S57	63.026	26.445	10.529
ID1732-HTT-E10-152-HD2113-A002_S58	63.538	26.346	10.116
ID1732-HTT-E11-153-HD11107-A002_S59	60.287	30.817	8.896
ID1732-HTT-E12-154-HD11105-A002_S60	63.656	26.236	10.108
ID1732-HTT-F01-155-HD11116-A002_S61	65.143	23.771	11.086
ID1732-HTT-F02-156-HD0312-A002_S62	75.193	9.849	14.958
ID2110-1-HD60201-FS1-A1_S1	76.256	21.871	1.873
ID2110-10-HD67001-FS1-B2_S10	71.824	25.186	2.99
ID2110-100-HD66701-FS2-D1_S100	75.413	22.058	2.529
ID2110-101-HD13409-FS2-E1_S101	77.026	14.628	8.346
ID2110-102-HD12601-FS2-F1_S102	77.903	20.116	1.981
ID2110-103-HD75301-FS2-G1_S103	77.253	20.948	1.799
ID2110-104-HD75601-FS2-H1_S104	73.636	24.724	1.64
ID2110-105-HD75501-FS2-A2_S105	71.211	24.746	4.043
ID2110-106-HD75701-FS2-B2_S106	71.98	25.292	2.728
ID2110-107-HD18403-FS2-C2_S107	76.129	15.489	8.382
ID2110-108-HD19401-FS2-D2_S108	75.826	19.968	4.207
ID2110-109-HD19402-FS2-E2_S109	98.104	1.058	0.838
ID2110-11-HD60901-FS1-C2_S11	75.856	21.624	2.52
ID2110-110-HD19501-FS2-F2_S110	92.364	7.124	0.512
ID2110-111-HD19502-FS2-G2_S111	93.358	5.884	0.758
ID2110-112-HD20202-FS2-H2_S112	77.931	15.13	6.939
ID2110-113-HD18404-FS2-A3_S113	77.259	18.25	4.491
ID2110-114-HD75401-FS2-B3_S114	72.917	23.91	3.173
ID2110-115-HD16304-FS2-C3_S115	77.073	16.819	6.108
ID2110-116-HD69402-FS2-D3_S116	75.168	22.436	2.396
ID2110-117-HD73803-FS2-E3_S117	77.708	20.341	1.951
ID2110-118-HD69205-FS2-F3_S118	76.396	22.411	1.193
ID2110-119-HD692-01-FS2-G3_S119	76.456	21.394	2.15
ID2110-12-HD61401-FS1-D2_S12	72.183	23.594	4.223
ID2110-120-HD73103-FS2-H3_S120	73.94	23.646	2.414
ID2110-121-HD73501-FS2-A4_S121	77.63	18.741	3.629
ID2110-122-HD73205-FS2-B4_S122	75.605	21.638	2.758
ID2110-123-HD72601-FS2-C4_S123	78.311	19.703	1.986
ID2110-124-HD692-02-FS2-D4_S124	74.467	22.434	3.099
ID2110-125-HD73802-FS2-E4_S125	76.323	22.053	1.624
ID2110-126-HD73602-FS2-F4_S126	73.636	21.801	4.563
ID2110-127-HD69601-FS2-G4_S127	75.756	20.691	3.552
ID2110-128-HD73201-FS2-H4_S128	76.63	20.91	2.46
ID2110-129-HD73401-FS2-A5_S129	73.024	23.606	3.37
ID2110-13-HD61601-FS1-E2_S13	74.624	22.081	3.295
ID2110-130-HD12301-FS2-B5_S130	74.933	19.891	5.176
ID2110-131-HD14901-FS2-C5_S131	84.742	14.998	0.259
ID2110-132-HD13410-FS2-D5_S132	74.855	22.216	2.929
ID2110-133-HD58401-FS2-E5_S133	81.684	15.694	2.622
ID2110-134-HD678-01-FS2-F5_S134	74.986	22.803	2.211
ID2110-135-HD71501-FS2-G5_S135	77.674	19.732	2.594
ID2110-136-HD69304-FS2-H5_S136	78.871	19.491	1.637
ID2110-137-HD69305-FS2-A6_S137	77.305	20.662	2.033
ID2110-138-HD69301-FS2-B6_S138	77.448	21.077	1.475
ID2110-139-HD678-02-FS2-C6_S139	79.698	18.69	1.612
ID2110-14-HD61901-FS1-F2_S14	75.599	20.623	3.778
ID2110-140-HD69303-FS2-D6_S140	78.267	20.121	1.612
ID2110-141-HD71001-FS2-E6_S141	78.66	18.601	2.738
ID2110-142-HD71201-FS2-F6_S142	74.649	22.634	2.717
ID2110-143-HD70901-FS2-G6_S143	77.375	19.64	2.984
ID2110-144-HD71601-FS2-H6_S144	78.13	18.896	2.974
ID2110-145-HD67901-FS2-A7_S145	80.795	18.839	0.365
ID2110-146-HD71801-FS2-B7_S146	76.783	21.285	1.933
ID2110-147-HD73301-FS2-C7_S147	76.178	20.881	2.94
ID2110-148-HD73101-FS2-D7_S148	75.284	21.333	3.383
ID2110-149-HD72701-FS2-E7_S149	75.476	20.888	3.636
ID2110-15-HD63001-FS1-G2_S15	74.963	21.496	3.541
ID2110-150-HD72101-FS2-F7_S150	76.992	20.177	2.831
ID2110-151-HD72001-FS2-G7_S151	76.182	20.165	3.653
ID2110-152-HD71701-FS2-H7_S152	76.092	21.708	2.2
ID2110-153-HD72401-FS2-A8_S153	74.114	22.478	3.407
ID2110-154-HD72501-FS2-B8_S154	77.181	19.921	2.897
ID2110-155-HD74001-FS2-C8_S155	71.734	24.581	3.686
ID2110-156-HD69204-FS2-D8_S156	74.86	21.777	3.364
ID2110-157-HD73601-FS2-E8_S157	75.303	21.088	3.609
ID2110-158-HD73701-FS2-F8_S158	76.326	18.779	4.895
ID2110-159-HD73502-FS2-G8_S159	81.088	15.458	3.454
ID2110-16-HD66201-FS1-H2_S16	73.379	21.911	4.71
ID2110-160-HD69206-FS2-H8_S160	72.321	23.97	3.709
ID2110-161-HD73901-FS2-A9_S161	77.332	18.466	4.202
ID2110-162-HD74801-FS2-B9_S162	76.378	21.275	2.347
ID2110-163-HD16002-FS2-C9_S163	80.306	18.072	1.623
ID2110-164-HD16503-FS2-D9_S164	78.067	18.215	3.717
ID2110-165-HD16401-FS2-E9_S165	79.66	19.552	0.789
ID2110-166-HD17101-FS2-F9_S166	73.977	20.607	5.416
ID2110-167-HD16302-FS2-G9_S167	82.488	17.042	0.47
ID2110-168-HD16501-FS2-H9_S168	75.354	17.086	7.56
ID2110-169-HD17202-FS2-A10_S169	77.233	20.065	2.702
ID2110-17-HD61201-FS1-A3_S17	78.231	19.563	2.206
ID2110-170-HD18401-FS2-B10_S170	74.979	21.875	3.146
ID2110-171-HD18204-FS2-C10_S171	77.252	21.207	1.541
ID2110-172-HD19301-FS2-D10_S172	77.779	20.406	1.815
ID2110-173-HD18206-FS2-E10_S173	75.56	21.564	2.876
ID2110-174-HD18207-FS2-F10_S174	76.59	21.686	1.724
ID2110-175-HD20401-FS2-G10_S175	76.022	21.964	2.014
ID2110-176-HD20701-FS2-H10_S176	75.87	20.916	3.214
ID2110-177-HD20901-FS2-A11_S177	78.884	18.589	2.527
ID2110-178-HD21102-FS2-B11_S178	77.275	20.898	1.827
ID2110-179-HD21301-FS2-C11_S179	79.393	18.867	1.74
ID2110-18-HD61202-FS1-B3_S18	77.396	20.598	2.006
ID2110-180-HD22601-FS2-D11_S180	83.436	15.599	0.965
ID2110-181-HD22702-FS2-E11_S181	74.532	23.088	2.38
ID2110-182-HD75901-FS2-F11_S182	75.613	23.106	1.28
ID2110-183-HD20902-FS2-G11_S183	82.271	15.4	2.329
ID2110-184-HD22603-FS2-H11_S184	76.354	21.364	2.281
ID2110-185-HD74901-FS2-A12_S185	74.037	23.971	1.992
ID2110-186-HD75001-FS2-B12_S186	75.259	23.432	1.309
ID2110-187-HD75202-FS2-C12_S187	73.95	24.113	1.937
ID2110-188-HD74101-FS2-D12_S188	75.842	21.897	2.261
ID2110-189-HD73203-FS2-E12_S189	77.47	21.616	0.915
ID2110-19-HD65201-FS1-C3_S19	79.342	19.644	1.014
ID2110-190-HD73202-FS2-F12_S190	77.708	21.169	1.123
ID2110-191-HD70902-FS2-G12_S191	78.175	20.423	1.403
ID2110-192-HD70904-FS2-H12_S192	75.177	23.026	1.797
ID2110-2-HD60301-FS1-B1_S2	74.411	22.82	2.769
ID2110-20-HD65401-FS1-D3_S20	77.969	20.444	1.587
ID2110-21-HD61403-FS1-E3_S21	73.018	22.605	4.377
ID2110-22-HD65701-FS1-F3_S22	77.298	20.6	2.102
ID2110-23-HD65702-FS1-G3_S23	77.011	20.683	2.305
ID2110-24-HD61701-FS1-H3_S24	73.525	20.357	6.117
ID2110-25-HD61902-FS1-A4_S25	76.243	20.45	3.307
ID2110-26-HD61702-FS1-B4_S26	80.178	18.539	1.283
ID2110-27-HD62101-FS1-C4_S27	89.061	8.64	2.299
ID2110-28-HD65801-FS1-D4_S28	78.763	18.415	2.822
ID2110-29-HD66401-FS1-E4_S29	80.272	17.284	2.444
ID2110-3-HD60401-FS1-C1_S3	74.748	22.765	2.486
ID2110-30-HD47301-FS1-F4_S30	80.188	17.008	2.804
ID2110-31-HD50901-FS1-G4_S31	88.13	6.937	4.933
ID2110-32-HD66501-FS1-H4_S32	77.717	17.764	4.519
ID2110-33-HD66601-FS1-A5_S33	80.702	18.325	0.973
ID2110-34-HD61906-FS1-B5_S34	77.694	20.49	1.816
ID2110-35-HD63701-FS1-C5_S35	77.601	18.848	3.551
ID2110-36-HD63702-FS1-D5_S36	77.872	20.278	1.85
ID2110-37-HD66301-FS1-E5_S37	73.188	21.173	5.639
ID2110-38-HD66801-FS1-F5_S38	75.858	20.226	3.916
ID2110-39-HD67002-FS1-G5_S39	77.818	17.712	4.47
ID2110-4-HD61203-FS1-D1_S4	82.881	14.67	2.449
ID2110-40-HD67003-FS1-H5_S40	78.622	18.383	2.995
ID2110-41-HD47701-FS1-A6_S41	78.202	18.824	2.974
ID2110-42-HD65403-FS1-B6_S42	89.735	7.183	3.082
ID2110-43-HD47901-FS1-C6_S43	95.644	2.425	1.931
ID2110-44-HD48301-FS1-D6_S44	77.737	18.789	3.474
ID2110-45-HD45901-FS1-E6_S45	77.729	19.219	3.052
ID2110-46-HD45902-FS1-F6_S46	91.746	5.064	3.19
ID2110-47-HD45903-FS1-G6_S47	76.514	17.883	5.604
ID2110-48-HD74501-FS1-H6_S48	78.106	20.111	1.784
ID2110-49-HD48701-FS1-A7_S49	77.393	18.649	3.958
ID2110-5-HD61501-FS1-E1_S5	92.89	5.528	1.582
ID2110-50-HD50201-FS1-B7_S50	76.603	19.992	3.405
ID2110-51-HD14204-FS1-C7_S51	77.023	21.35	1.627
ID2110-52-HD51801-FS1-D7_S52	77.82	18.316	3.864
ID2110-53-HD51901-FS1-E7_S53	76.649	20.14	3.211
ID2110-54-HD53301-FS1-F7_S54	76.966	20.261	2.773
ID2110-55-HD53901-FS1-G7_S55	76.906	20.323	2.771
ID2110-56-HD54501-FS1-H7_S56	84.494	11.951	3.555
ID2110-57-HD54502-FS1-A8_S57	80.11	17.838	2.051
ID2110-58-HD55601-FS1-B8_S58	79.32	18.113	2.566
ID2110-59-HD56801-FS1-C8_S59	79.916	17.36	2.723
ID2110-6-HD62301-FS1-F1_S6	79.382	17.248	3.37
ID2110-60-HD36202-FS1-D8_S60	79.479	18.381	2.14
ID2110-61-HD39201-FS1-E8_S61	88.445	4.736	6.819
ID2110-62-HD39301-FS1-F8_S62	83.15	13.807	3.043
ID2110-63-HD43901-FS1-G8_S63	78.178	17.309	4.513
ID2110-64-HD44201-FS1-H8_S64	77.505	17.973	4.522
ID2110-65-HD46001-FS1-A9_S65	78.345	17.468	4.188
ID2110-66-HD59703-FS1-B9_S66	82.107	15.425	2.468
ID2110-67-HD59901-FS1-C9_S67	80.85	16.564	2.586
ID2110-68-HD60501-FS1-D9_S68	81.732	15.508	2.76
ID2110-69-HD60502-FS1-E9_S69	70.894	25.013	4.093
ID2110-7-HD62303-FS1-G1_S7	73.489	22.014	4.497
ID2110-70-HD60601-FS1-F9_S70	81.367	15.716	2.917
ID2110-71-HD60602-FS1-G9_S71	77.112	20.722	2.167
ID2110-72-HD60801-FS1-H9_S72	82.142	16.003	1.856
ID2110-73-HD68101-FS1-A10_S73	79.583	18.437	1.98
ID2110-74-HD68301-FS1-B10_S74	76.344	21.663	1.993
ID2110-75-HD68701-FS1-C10_S75	78.052	20.249	1.7
ID2110-76-HD70201-FS1-D10_S76	75.509	22.051	2.44
ID2110-77-HD70301-FS1-E10_S77	74.729	22.75	2.521
ID2110-78-F0201-FS1-F10_S78	78.763	19.094	2.142
ID2110-79-HD70402-FS1-G10_S79	77.417	19.486	3.097
ID2110-8-HD62401-FS1-H1_S8	78.69	19.534	1.776
ID2110-80-HD70403-FS1-H10_S80	83.426	15.476	1.098
ID2110-81-HD70405-FS1-A11_S81	76.167	20.618	3.215
ID2110-82-HD70601-FS1-B11_S82	79.031	18.743	2.225
ID2110-83-HD70602-FS1-C11_S83	78.67	19.228	2.102
ID2110-84-HD70603-FS1-D11_S84	76.599	21.926	1.474
ID2110-85-HD70701-FS1-E11_S85	78.067	20.14	1.793
ID2110-86-HD677-01-FS1-F11_S86	76.909	21.007	2.084
ID2110-87-HD12303-FS1-G11_S87	76.396	20.558	3.045
ID2110-88-HD26502-FS1-H11_S88	81.48	17.406	1.114
ID2110-89-HD58305-FS1-A12_S89	77.043	22.266	0.691
ID2110-9-HD60701-FS1-A2_S9	72.92	22.084	4.996
ID2110-90-HD58302-FS1-B12_S90	91.656	5.597	2.746
ID2110-91-HD58301-FS1-C12_S91	74.651	22.413	2.936
ID2110-92-HD58304-FS1-D12_S92	76.838	21.44	1.722
ID2110-93-HD76901-FS1-E12_S93	74.239	23.994	1.767
ID2110-94-HD16306-FS1-F12_S94	69.753	28.65	1.597
ID2110-95-HD14202-FS1-G12_S95	77.239	21.192	1.57
ID2110-96-HD14203-FS1-H12_S96	80.5	18.526	0.974
ID2110-97-HD75801-FS2-A1_S97	74.637	23.708	1.656
ID2110-98-HD74401-FS2-B1_S98	71.888	26.075	2.037
ID2110-99-HD22602-FS2-C1_S99	78.77	18.818	2.412
ID2110-193-HD31702-FS3-A1_S81	87.15	10.2	2.65
ID2110-194-HD77001-FS3-B1_S82	74.872	24.467	0.661
ID2110-195-HD77801-FS3-C1_S83	72.21	26.725	1.065
ID2110-196-HD66101-FS3-D1_S84	76.641	22.521	0.838
ID2110-197-HD77501-FS3-E1_S85	75.348	23.703	0.949
ID2110-198-HD77701-FS3-F1_S86	74.493	24.394	1.113
ID2110-199-HD67301-FS3-G1_S87	75.891	23.274	0.836
ID2110-200-HD76102-FS3-H1_S88	77.396	22	0.604
ID2110-201-HD76001-FS3-A2_S89	79.24	20.21	0.549
ID2110-202-HD76201-FS3-B2_S90	80.105	19.678	0.217
ID2110-203-HD66901-FS3-C2_S91	76.601	22.817	0.582
ID2110-204-HD76202-FS3-D2_S92	78.933	20.55	0.517
ID2110-205-HD76501-FS3-E2_S93	76.676	22.671	0.653
ID2110-206-HD77002-FS3-F2_S94	76.825	22.525	0.65
ID2110-207-HD76104-FS3-G2_S95	74.488	24.207	1.305
ID2110-208-HD77201-FS3-H2_S96	78.892	20.736	0.372
ID2110-209-HD77301-FS3-A3_S97	80.087	18.895	1.018
ID2110-210-HD77601-FS3-B3_S98	74.36	24.422	1.218
ID2110-211-HD77401-FS3-C3_S99	77.991	21.481	0.528
ID2110-212-HD76301-FS3-D3_S100	79.881	19.884	0.235
ID2110-213-HD76401-FS3-E3_S101	75.959	23.405	0.636
ID2110-214-HD76701-FS3-F3_S102	77.06	22.59	0.35
ID2110-215-HD65501-FS3-G3_S103	78.778	20.815	0.407
ID2110-216-HD66103-FS3-H3_S104	76.171	22.621	1.208
ID2110-217-HD65301-FS3-A4_S105	79.748	19.637	0.615
ID2110-218-HD68601-FS3-B4_S106	76.389	22.651	0.96
ID2110-219-HD688-01-FS3-C4_S107	73.78	25.263	0.957
ID2110-220-HD67402-FS3-D4_S108	75.702	23.019	1.279
ID2110-221-HD77901-FS3-E4_S109	76.565	22.418	1.016
ID2110-222-HD68802-FS3-F4_S110	76.833	22.461	0.706
ID2110-223-HD39004-FS3-G4_S111	78.133	20.962	0.904
ID2110-224-HD39001-FS3-H4_S112	78.616	21.024	0.359
ID2110-225-HD22607-FS3-A5_S113	77.891	21.298	0.811
ID2110-226-HD43802-FS3-B5_S114	74.443	24.774	0.783
ID2110-227-HD21201-FS3-C5_S115	76.778	22.274	0.948
ID2110-228-HD68501-FS3-D5_S116	76.748	22.134	1.117
ID2110-229-HD2806-FS3-E5_S117	81.626	16.923	1.45
ID2110-230-HD65204-FS3-F5_S118	77.036	21.759	1.204
ID2110-231-HD43801-FS3-G5_S119	77.607	21.244	1.149
ID2110-232-HD77101-FS3-H5_S120	78.005	21.397	0.598
ID2110-233-HD76801-FS3-A6_S121	75.138	23.319	1.543
ID2110-234-HD65601-FS3-B6_S122	75.899	23.41	0.691
ID2110-235-HD66001-FS3-C6_S123	74.899	24.352	0.75
ID2110-236-HD67401-FS3-D6_S124	75.961	23.435	0.604
ID2110-237-HD67601-FS3-E6_S125	75.082	23.92	0.998
ID2110-238-HD76601-FS3-F6_S126	75.595	23.35	1.056
ID2110-239-HD65901-FS3-G6_S127	77.159	22.1	0.741
ID2110-240-HD66002-FS3-H6_S128	74.38	24.856	0.765
ID2110-241-HD68001-FS3-A7_S129	76.152	22.969	0.879
ID2110-242-HD68401-FS3-B7_S130	74.702	24.417	0.882
ID2110-243-HD68201-FS3-C7_S131	75.331	23.807	0.861
ID2110-244-OMHD0119-FS3-D7_S132	76.082	22.362	1.556
ID2110-245-HD86cx-FS3-E7_S133	76.689	21.938	1.374
ID2110-246-HD252cx-FS3-F7_S134	78.639	20.715	0.646
ID2110-247-HD257cx-FS3-G7_S135	74.282	24.078	1.64
ID2110-248-HD255cx-FS3-H7_S136	76.738	22.461	0.801
ID2110-249-HD123cx-FS3-A8_S137	80.855	18.549	0.596
ID2110-250-HD208cx-FS3-B8_S138	69.925	28.647	1.427
ID2110-251-HD86st-FS3-C8_S139	69.97	28.946	1.084
ID2110-252-HD257st-FS3-D8_S140	81.824	17.875	0.301
ID2110-253-HD255st-FS3-E8_S141	74.527	24.65	0.824
ID2110-254-HD123st-FS3-F8_S142	85.447	14.336	0.216
ID2110-255-HD208st-FS3-G8_S143	84.502	15.289	0.208
ID1732-HTT-A01-1-HD4501-A001_S1	76.557	20.259	3.183
ID1732-HTT-A02-2-HD4503-A001_S2	73.49	23.012	3.497
ID1732-HTT-A03-3-HD4504-A001_S3	93.67	2.529	3.802
ID1732-HTT-A04-4-HD0901-A001_S4	79.053	20.29	0.656
ID1732-HTT-A05-5-HD0902-A001_S5	82.911	16.537	0.552
ID1732-HTT-A06-6-HD0903-A001_S6	81.901	13.287	4.812
ID1732-HTT-A07-7-HD0904-A001_S7	72.227	15.087	12.686
ID1732-HTT-A08-8-HD0906-A001_S8	82.752	14.98	2.269
ID1732-HTT-A10-9-HD0908-A001_S9	79.332	19.288	1.38
ID1732-HTT-A11-10-HD0911-A001_S10	78.439	18.195	3.366
ID1732-HTT-A12-11-HD0912-A001_S11	79.936	17.664	2.4
ID1732-HTT-B01-12-HD71301-A001_S12	79.555	18.062	2.383
ID1732-HTT-B02-13-HD71302-A001_S13	75.565	21.95	2.485
ID1732-HTT-B03-14-HD71303-A001_S14	75.438	21.082	3.48
ID1732-HTT-B04-15-HD3901-A001_S15	75.071	21.807	3.122
ID1732-HTT-B05-16-HD3902-A001_S16	75.31	21.944	2.746
ID1732-HTT-B06-17-HD3903-A001_S17	71.126	23.009	5.865
ID1732-HTT-B07-18-HD3905-A001_S18	74.569	21.583	3.849
ID1732-HTT-B08-19-HD4702-A001_S19	76.375	21.276	2.349
ID1732-HTT-B09-20-HD4704-A001_S20	81.051	17.557	1.392
ID1732-HTT-B10-21-HD4705-A001_S21	77.491	20.532	1.977
ID1732-HTT-B12-22-HD4707-A001_S22	77.552	19.257	3.192
ID1732-HTT-C01-23-HD4709-A001_S23	78.594	18.709	2.697
ID1732-HTT-C02-24-HD4708-A001_S24	76.024	19.257	4.72
ID1732-HTT-C03-25-HD4710-A001_S25	70.489	19.858	9.654
ID1732-HTT-C04-26-HD8001-A001_S26	71.71	26.02	2.27
ID1732-HTT-C05-27-HD8003-A001_S27	73.455	23.608	2.938
ID1732-HTT-C06-28-HD8004-A001_S28	74.115	22.476	3.41
ID1732-HTT-C07-29-HD8006-A001_S29	72.542	24.622	2.836
ID1732-HTT-C08-30-HD15201-A001_S30	74.458	24.358	1.184
ID1732-HTT-C09-31-HD15202-A001_S31	80.574	18.062	1.363
ID1732-HTT-C10-32-HD15203-A001_S32	72.288	23.37	4.342
ID1732-HTT-C11-33-OM-HD0101-A001_S33	69.754	24.472	5.773
ID1732-HTT-C12-34-OM-HD0112-A001_S34	71.98	24.309	3.711
ID1732-HTT-D01-35-OM-HD0107-A001_S35	73.342	24.138	2.52
ID1732-HTT-D02-36-OM-HD0105-A001_S36	69.982	25.489	4.529
ID1732-HTT-D03-37-OM-HD0301-A001_S37	61.403	33.846	4.751
ID1732-HTT-D04-38-OM-HD0122-A001_S38	76.627	20.815	2.558
ID1732-HTT-D05-39-OM-HD0111-A001_S39	70.908	28.846	0.246
ID1732-HTT-D06-40-OM-HD0113-A001_S40	76.106	21.748	2.146
ID1732-HTT-D07-41-OM-HD0126-A001_S41	77.132	21.791	1.077
ID1732-HTT-D08-42-OM-HD0115-A001_S42	75.398	20.837	3.765
ID1732-HTT-D09-43-OM-HD0127-A001_S43	76.416	22.624	0.96
ID1732-HTT-D10-44-OM-HD0121-A001_S44	75.442	22.63	1.928
ID1732-HTT-D11-45-OM-HD0401-A001_S45	74.766	22.102	3.132
ID1732-HTT-D12-46-OM-HD0120-A001_S46	73.438	23.872	2.69
ID1732-HTT-E01-47-OM-HD0103-A001_S47	72.612	25.395	1.993
ID1732-HTT-E02-48-HD43201-A001_S48	76.542	19.509	3.948
ID1732-HTT-E03-49-HD43202-A001_S49	71.451	24.886	3.664
ID1732-HTT-E04-50-HD43204-A001_S50	75.315	23.751	0.934
ID1732-HTT-E05-51-HD43203-A001_S51	74.024	22.439	3.536
ID1732-HTT-E06-52-HD43205-A001_S52	70.474	24.652	4.874
ID1732-HTT-E07-53-HD43206-A001_S53	66.683	26.378	6.939
ID1732-HTT-E08-54-HD50501-A001_S54	72.721	22.657	4.623
ID1732-HTT-E10-56-HD17401-A001_S55	70.505	27.325	2.17
ID1732-HTT-E11-57-MIHD411-A001_S56	73.596	24.211	2.194
ID1732-HTT-E12-58-MIHD383-202-A001_S57	70.345	25.008	4.647
ID1732-HTT-F01-59-MIHD599-202-A001_S58	74.719	21.835	3.446
ID1732-HTT-F02-60-MIHD452-202-A001_S59	74.606	23.252	2.142
ID1732-HTT-F03-61-MIHD384-202-A001_S60	76.064	21.046	2.891
ID1732-HTT-F04-62-MIHD373-202-A001_S61	76.508	21.87	1.622
ID1732-HTT-F05-63-HD37902-A001_S62	73.259	24.358	2.383
ID1732-HTT-F06-64-HD37906-A001_S63	75.528	19.208	5.264
ID1732-HTT-F07-65-HD37908-A001_S64	75.496	21.477	3.027
ID1732-HTT-F08-66-HD37905-A001_S65	76.087	19.809	4.104
ID1732-HTT-F09-67-HD37907-A001_S66	74.015	22.732	3.252
ID1732-HTT-F10-68-HD13001-A001_S67	76.05	20.743	3.206
ID1732-HTT-F11-69-HD13002-A001_S68	75.226	21.061	3.713
ID1732-HTT-F12-70-HD13003-A001_S69	75.152	20.9	3.948
ID1732-HTT-G01-71-HD13004-A001_S70	93.91	3.582	2.508
ID1732-HTT-G02-72-HD13005-A001_S71	73.753	23.287	2.96
ID1732-HTT-G03-73-HD10701-A001_S72	73.018	22.833	4.148
ID1732-HTT-G04-74-HD10702-A001_S73	74.611	21.921	3.468
ID1732-HTT-G05-75-HD10703-A001_S74	75.263	22.54	2.197
ID1732-HTT-G06-76-HD9304-A001_S75	69.605	26.241	4.153
ID1732-HTT-G07-77-HD9301-A001_S76	68.703	25.694	5.603
ID1732-HTT-G08-78-HD9307-A001_S77	74.245	22.654	3.1
ID1732-HTT-G09-79-HD0305-A001_S78	86.124	13.838	0.038
ID1732-HTT-G10-80-HD0307-A001_S79	75.077	20.882	4.041
ID1732-HTT-G11-81-HD0308-A001_S80	75.734	21.384	2.881
ID1732-HTT-G12-82-HD0311-A001_S81	71.801	25.243	2.956
ID1732-HTT-H01-83-HD0501-A001_S82	74.248	21.811	3.941
ID1732-HTT-H02-84-HD0502-A001_S83	71.466	24.56	3.974
ID1732-HTT-H03-85-HD0505-A001_S84	91.128	5.112	3.76
ID1732-HTT-H04-86-HD8301-A001_S85	75.965	20.874	3.161
ID1732-HTT-H05-87-HD8307-A001_S86	77.027	19.924	3.049
ID1732-HTT-H06-88-HD8303-A001_S87	81.354	17.755	0.891
ID1732-HTT-H07-89-HD10701-A001_S88	77.386	17.918	4.696
ID1732-HTT-H08-90-HD10702-A001_S89	74.489	20.852	4.659
ID1732-HTT-H09-91-HD12202-A001_S90	80.298	18.44	1.262
ID1732-HTT-H10-92-HD12201-A001_S91	80.328	18.515	1.158
ID1732-HTT-H11-93-HD12203-A001_S92	77.302	21.235	1.463
ID1732-HTT-H12-94-HD12204-A001_S93	75.778	20.612	3.61
