## Supplementary Tables for "STRmie-HD enables interruption-aware HTT repeat genotyping and somatic mosaicism profiling across sequencing platforms": ST2.xlsx

### Sheet: tools
Tool	Year	Input data type	Reference-based versus de novo	Mosaicism detection	Diploid genotyping	Interruptions detection	Exclusion Reason
LobSTR	2012	Illumina WGS	Reference-based	No	Yes	No	Excluded (criterion 1: input compatibility). Designed for genome-wide Illumina WGS
HipSTR	2017	Illumina WGS	Reference-based	No	Yes	No	Excluded (criterion 1: input compatibility). Designed for genome-wide Illumina WGS
TredPARSE	2017	Illumina WGS	Reference-based	No	Yes	No	Excluded (criterion 1: input compatibility). Designed for genome-wide Illumina WGS
STRetch	2018	Illumina WGS	Reference-based	No	Yes	No	Excluded (criterion 1: input compatibility). Designed for genome-wide Illumina WGS
exSTRA	2018	Illumina WGS	Reference-based	No	Yes	No	Excluded (criterion 1: input compatibility). Designed for genome-wide Illumina WGS
ExpansionHunter	2019	Illumina WGS	Reference-based	No	Yes	No	Excluded (criterion 1: input compatibility). Designed for genome-wide Illumina WGS
GangSTR	2019	Illumina WGS	Reference-based	No	Yes	No	Excluded (criterion 1: input compatibility). Designed for genome-wide Illumina WGS
STRling	2022	Illumina WGS	Reference-based	No	Yes	No	Excluded (criterion 1: input compatibility). Designed for genome-wide Illumina WGS
ScaleHD	2022	Illumina MiSeq	Reference-based	Yes	Yes	Yes
Repeat Detector (RD)	2022	Illumina MiSeq/PacBio	De novo	Yes	Yes	Only indirect
PacmonSTR	2014	PacBio	Reference-based	Yes	Yes	Yes	Excluded (criteria 4 and 9: obsolescence/maintenance). Not prioritized for comparative benchmarking because it is a legacy long-read STR genotyper with limited current maintenance, and more recent, better-supported tools were available for a reproducible evaluation under our study design.
RepeatHMM	2017	PacBio/ONT	Reference-based	Yes	Yes	No	Excluded (criterion 4: relative obsolescence). Earlier-generation long-read repeat caller primarily developed for higher-error long reads; not prioritized over current long-read HTT genotypers selected for this benchmark [46], [49], [50], [51].
Tandem-genotypes	2019	PacBio/ONT	Reference-based	Yes	Yes	No	Excluded (criterion 4: relative obsolescence). Earlier long-read STR genotyping approach; not prioritized over current long-read HTT genotypers selected for this benchmark [46], [50], [51].
TRICoLOR	2020	PacBio/ONT	Reference-based	No	Yes	No	Excluded (criterion 4: relative obsolescence). Legacy long-read method for repeat reconstruction; not prioritized over current tools selected for reproducible HTT benchmarking [46], [50].
Straglr	2021	PacBio/ONT	Reference-based	Yes	Yes	No	Excluded (criteria 4 and 8: obsolescence/dataset availability). Not prioritized relative to the selected long-read comparators, and no suitable publicly available HTT-targeted ONT benchmarking dataset with orthogonal ground truth was available to support a fair, reproducible evaluation in this study [46], [49].
NanoRepeat	2022	PacBio/ONT	Reference-based	Yes	Yes	No	Excluded (criterion 8: benchmarking dataset availability). No suitable publicly available HTT-targeted ONT benchmarking dataset with orthogonal ground-truth genotypes was available to enable a fair and reproducible comparison in this study.
NanoSTR	2023	ONT	Reference-based	No	Yes	No	Excluded (criteria 5, 6 and 8). The tool does not support interruption-variant detection (criterion 5) nor quantitative somatic mosaicism profiling (criterion 6), and no suitable publicly available HTT-targeted ONT benchmarking dataset with orthogonal ground truth was available for a reproducible evaluation (criterion 8).
NanoSatellite	2019	ONT raw R9.4	Reference-based	Yes	Yes	Only indirect	Excluded (criterion 9: maintenance status). Not included in the benchmark due to limited current maintenance/support, which can compromise reproducibility and long-term usability for comparative evaluations.
STRique	2019	ONT raw R9.4	Reference-based	Yes	No	No	Excluded (criteria 4 and 9: obsolescence/maintenance). Not prioritized for comparative benchmarking because it is not among the current ONT-focused STR genotyping solutions most suitable for this study design and shows limited current maintenance/support, raising reproducibility concerns [51].
DeepRepeat	2022	ONT raw R9.4	Reference-based	No	Yes	No
WarpSTR	2023	ONT raw R9.4	Reference-based	Yes	Yes	No	Excluded (criterion 8: benchmarking dataset availability). No suitable publicly available HTT-targeted ONT benchmarking dataset with orthogonal ground-truth genotypes was available to evaluate this method under the present study design.
Tandem Repeat Genotyping Tool (TRGT)	2024	PacBio HiFi	Reference-based	Yes	Yes	Yes
Noise Cancelling Repeat Finder (NCRF)	2019	PacBio/ONT	De novo	Yes	No	No	Excluded (criteria 4 and 9). NCRF is a general-purpose repeat-finding/alignment utility rather than a dedicated diploid HTT genotyping framework, and it was not considered sufficiently maintained/supported as a primary comparator for reproducible benchmarking in this study [45].
HMMSTR	2024	PacBio/ONT	De novo	Yes	Yes	No	Excluded (criterion 5: interruption variants). The tool does not support explicit interruption-variant detection, which is required for interruption-aware HTT benchmarking in this study.
Lamassemble	2021	PacBio/ONT	De novo	No	No	Yes	Excluded (criterion 4: relative obsolescence). Legacy assembly-based long-read approach; not prioritized relative to the current HTT genotypers selected for this benchmark [46], [50].
MosaicViewer	2021	ONT	De novo	Yes	No	Only indirect	Excluded (criterion 7: diploid genotyping). Does not provide diploid genotyping for the HTT CAG/CCG locus (and is restricted to specific non-HTT repeat motifs), therefore it is not applicable as a comparator in this study.
CharONT2	2022	ONT	De novo	Only qualitative	Yes	Yes
